# *home*RNA: A self-sampling kit for the collection of peripheral blood and stabilization of RNA

**DOI:** 10.1101/2021.02.08.430337

**Authors:** Amanda J. Haack, Fang Yun Lim, Dakota S. Kennedy, John H. Day, Karen N. Adams, Jing J. Lee, Erwin Berthier, Ashleigh B. Theberge

**Affiliations:** Department of Chemistry, University of Washington, Seattle, WA, USA, 98195; School of Medicine, University of Washington, Seattle, WA, USA, 98195; Institute of Translational Health Sciences, School of Medicine, University of Washington, Seattle, WA, USA, 98195; Department of Urology, School of Medicine, University of Washington, Seattle, WA, USA, 98195

## Abstract

Gene expression analysis (e.g., targeted gene panels, transcriptomics) from whole blood can elucidate mechanisms of immune function and aid in the discovery of biomarkers. Conventional venipuncture offers only a small snapshot of our broad immune landscape as immune responses may occur outside of the time and location parameters available for conventional venipuncture. A self-operated method that enables flexible sampling of liquid whole blood coupled with immediate stabilization of cellular RNA is instrumental in facilitating capture and preservation of acute or transient immune fluxes. To this end, we developed *home*RNA: a kit for self-collection of peripheral blood (∼0.5 mL) and immediate stabilization of cellular RNA, using the Tasso- SST™ blood collection device with a specially designed stabilizer tube containing RNA*later*™. To assess the feasibility of *home*RNA for self-collection and stabilization of whole blood RNA, we conducted a pilot study (n = 47 participants) where we sent *home*RNA to participants aged 21-69, located across 10 US states (94% successful blood collections, n = 61/65). Among participants who successfully collected blood, 93% reported no or minimal pain/discomfort using the kit (n = 39/42), and 79% reported very easy/somewhat easy stabilization protocol (n = 33/42). Total RNA yield from the stabilized samples ranged between 0.20 µg and 5.99 µg (mean = 1.51 µg), and all but one RNA Integrity Number (RIN) values were above 7.0 (mean = 8.1), indicating limited RNA degradation. Results from this study demonstrate the self-collection and RNA stabilization of whole blood with *home*RNA by participants themselves, in their own home.
