## Supplemental Dataset for "*home*RNA: A self-sampling kit for the collection of peripheral blood and stabilization of RNA"

### Sheet: RNA quality assessment results
Participant	Sample Number	Group Number	Yield (µg)	RIN	Volume Added to Bioanalyzer (µL)	Electrophoretogram and Digital Gel Layer in Fig. S17	Notes on Sample
A	1	1	2.418	7.1	1	A1			*participants who were sent kits on two different occasions are denoted with an asterisk for the second time kits were sent (for example, A and A* are the same individual, sent kits two different times, where A* is the samples taken from the second time kits were sent).
	2		3.093	7.8	1	A2
B	1		1.667	8.4	1	B1
	2		2.027	7.8	1	B2
C	1		5.472	8.6	1	C1
	2		5.993	8	1	C2
D	1		1.607	7.6	1	D1
	2		2.525	7.8	1	D2
E	1	2	0.55	NA	--	E1
	2		1.084	8	1	E2
F	1		2.385	8	1	F1
	2		2.078	8	1	F2
G	1		1.9	8.4	1	G1
	2		2.111	8.3	1	G2
H	1		1.108	8.5	2	H1
	2		1.213	8	1	H2
I	1		0.484	8.1	2	I1
	2		0.739	6.8	2	I2
J	1	3	0.3474	8.1	2	J
K	1		0.6291	7.5	1	K
L	1		0.5622	7.5	1	L
M	1		1.6506	7.2	1	M
N	1	4	NA	--	--	--	Blood collection failed
O	1		2.845	7.4	1	O
P	1		0.3075	NA	--	P
Q	1		5.439	7.6	1	Q
R	1		0.6765	7.7	2	R
S	1		5.4615	7.5	1	S
T	1		0.8635	7	2	T
U	1		0.314	NA	--	U
V	1		0.2375	NA	--	V
W	1		0.9115	8.1	1	W
X	1		0.48	NA	--	X
Y	1		0.9055	7.7	2	Y
Z	1		2.223	7.8	1	Z
AA	1	5	1.6355	8.8	1	AA
BB	1		1.3435	8.3	1	BB
CC	1		0.5616	7.8	2	CC
DD	1		1.7685	7.9	1	DD
EE	1		1.766	7.2	1	EE
FF	1		1.1435	8.3	1	FF
E*	3		NA	--	--	--	Blood collection failed
HH	1		2.1465	7.8	1	HH
II	1		0.2395	NA	--	II
JJ	1		1.3914	8.2	1	JJ
KK	1		0.978	7.9	1	KK
LL	1		0.8001	7.7	2	LL
MM	1		NA	--	--	--	RNA couldn't be isolated - centrifuge tube broke
NN	1		0.4855	7.7	2	NN
OO	1		NA	--	--	--	Blood collection failed
PP	1		0.8525	7.6	2	PP
QQ	1	6	0.26	NA	--	QQ
RR	1		2.67	9.6	1	RR
SS	1		NA	--	--	--	Blood collection failed
TT	1		0.89	NA	--	TT
UU	1		0.92	8.8	1	UU
A*	3	7	1.09	8.8	1	A3
	4		1.11	9	1	A4
WW	1		0.74	9.5	2	WW1
	2		0.91	9.6	2	WW2
FF*	2		1.61	9	1	FF2
OO*	2		0.73	9.2	2	OO2
	3		0.2	NA	--	OO3
B*	3		1.36	8.9	1	B3
	4		0.78	9	2	B4

### Sheet: Storage and Handling
Participant	Sample Number	Group Number	Days after collection before sample processing1	Was the sample frozen in -20oC before extraction	Notes on sample
A	1	1	1	yes			1sample processing refers to either when the sample was frozen (stored at -20oC) or extracted
	2		3	no
B	1		1	yes			*participants who were sent kits on two different occasions are denoted with an asterisk for the second time kits were sent (for example, A and A* are the same individual, sent kits two different times, where A* is the data from the second time kits were sent).
	2		3	no
C	1		1	yes
	2		3	no
D	1		1	yes
	2		3	no
E	1	2	1	yes
	2		3	yes
F	1		1	yes
	2		3	yes
G	1		1	yes
	2		3	yes
H	1		1	yes
	2		3	yes
I	1		1	yes
	2		3	yes
J	1	3	4	yes	Kit pickup was delayed due to error in scheduling
K	1		4	yes
L	1		4	yes
M	1		5	yes
N	1	4	--	yes	Blood collection failed
O	1		2	yes
P	1		4	yes	Pickup was delayed
Q	1		1	yes
R	1		1	yes
S	1		2	yes
T	1		2	yes
U	1		1	yes
V	1		2	yes
W	1		1	yes
X	1		2	yes
Y	1		2	yes
Z	1		2	yes
AA	1	5	2	yes
BB	1		1	yes
CC	1		15	yes	kit was lost in mail, returned very late after sample collection
DD	1		2	yes
EE	1		1	yes
FF	1		2	yes
E*	3		--	yes	Blood collection failed
HH	1		2	yes
II	1		2	yes
JJ	1		3	yes
KK	1		2	yes
LL	1		3	yes
MM	1		--	yes	RNA couldn't be isolated - centrifuge tube broke
NN	1		2	yes
OO	1		--	yes	Blood collection failed
PP	1		2	yes
QQ	1	6	1	yes
RR	1		1	yes
SS	1		--	yes	Blood collection failed
TT	1		2	yes
UU	1		2	yes
A*	3	7	1	no
	4		1	yes
WW	1		2	yes
	2		2	no
FF*	2		data not available	yes
OO*	2		1	no
	3		1	yes
B*	3		data not available	no
	4		data not available	yes

### Sheet: Collection Performance
Participant	Sample Number	Blood Collection Self Reported Blood Level1	Blood Collection Time2	Ambient temperature3
A	1	4	less than 4 mins	21		1volume estimates for each level: 1 = 100 µL, 2 = 200 µL, 3 = 300 µL, 4 = 400 µL
	2	4	less than 4 mins			2Participants were asked: How long was the Tasso-SST left on your arm
B	1	4	less than 4 mins	data not available		3Ambient temperature was recorded by subjects directly after using the homeRNA kits based on a temperature strip located on the box.
	2	4	less than 4 mins
C	1	4	less than 4 mins	22		*participants who were sent kits on two different occasions are denoted with an asterisk for the second time kits were sent (for example, A and A* are the same individual, sent kits two different times, where A* is the survey data from the second time kits were sent).
	2	4	less than 4 mins
D	1	3	less than 4 mins	22
	2	3	less than 4 mins
E	1	3	4-6 mins	26
	2	3	4-6 mins
F	1	4	less than 4 mins	28
	2	4	less than 4 mins
G	1	4	less than 4 mins	20
	2	4	less than 4 mins
H	1	3	4-6 mins	data not available
	2	3	4-6 mins
I	1	4	4-6 mins	20
	2	4	4-6 mins
J	1	1	less than 4 mins	23
K	1	1	4-6 mins	22
L	1	3	4-6 mins	24
M	1	4	less than 4 mins	23
N	1	0	more than 6 mins	28
O	1	1	4-6 mins	25
P	1	3	4-6 mins	23
Q	1	4	less than 4 mins	28
R	1	2	4-6 mins	22
S	1	4	4-6 mins	26
T	1	1	4-6 mins	24
U	1	2	4-6 mins	24
V	1	1	more than 6 mins	26
W	1	4	4-6 mins	27
X	1	1	more than 6 mins	24
Y	1	4	4-6 mins	22
Z	1	4	4-6 mins	22
AA	1	4	less than 4 mins	24
BB	1	4	less than 4 mins	23
CC	1	2	4-6 mins	26
DD	1	4	less than 4 mins	24
EE	1	4	less than 4 mins	23
FF	1	4	less than 4 mins	25
E*	3	0	4-6 mins	30
HH	1	4	less than 4 mins	25
II	1	4	4-6 mins	22
JJ	1	4	less than 4 mins	23
KK	1	4	less than 4 mins	22
LL	1	4	4-6 mins	20
MM	1	4	less than 4 mins	26
NN	1	4	less than 4 mins	24
OO	1	0	more than 6 mins	24
PP	1	4	less than 4 mins	data not available
QQ	1	3	4-6 mins	22
RR	1	4	4-6 mins	19
SS	1	0	more than 6 mins	data not available
TT	1	2	4-6 mins	22
UU	1	4	less than 4 mins	23
A*	3	3	less than 4 mins	18
	4	3	less than 4 mins
WW	1	2	4-6 mins	21
	2	2	4-6 mins
FF*	2	4	4-6 mins	22
OO*	2	3	4-6 mins	20
	3	3	4-6 mins
B*	3	data not available	data not available	data not available
	4	data not available	data not available

### Sheet: Usability Survey Feedback
Participant	Pain or Discomfort with Tasso-SST1	Usability Tasso2	Usability Stabilizer Tube3
A	data excluded4	data excluded4	data excluded4			1Question asked on survey: Did you experience any pain or discomfort using the Tasso-SST device?
B	data excluded4	data excluded4	data excluded4			2Question asked on survey: How easy was it to use the Tasso-SST device?
C	data excluded4	data excluded4	data excluded4			3Question asked on survey: How easy was it to use the stabilizer tube?
D	data excluded4	data excluded4	data excluded4			4Participants with proximity to project were excluded for usability data
E	moderate pain or discomfort	Somewhat difficult	Somewhat difficult			*participants who were sent kits on two different occasions are denoted with an asterisk for the second time kits were sent (for example, A and A* are the same individual, sent kits two different times, where A* is the survey data from the second time kits were sent).
F	no pain or discomfort	Neither difficult nor easy	Somewhat difficult
G	slight pain or discomfort	Very easy	Somewhat easy
H	no pain or discomfort	Very easy	Neither difficult nor easy
I	slight pain or discomfort	Somewhat easy	Very easy
J	moderate pain or discomfort	Somewhat difficult	Neither difficult nor easy
K	major pain or discomfort	Very Difficult	Somewhat easy
L	slight pain or discomfort	Somewhat easy	Somewhat easy
M	no pain or discomfort	Very easy	Very easy
N	Blood collection failed	Very difficult	Blood collection failed
O	slight pain or discomfort	Neither difficult nor easy	Neither difficult nor easy
P	slight pain or discomfort	Very easy	Very easy
Q	no pain or discomfort	Somewhat easy	Somewhat difficult
R	slight pain or discomfort	Neither difficult nor easy	Somewhat difficult
S	no pain or discomfort	Somewhat easy	Somewhat easy
T	slight pain or discomfort	Very easy	Somewhat easy
U	no pain or discomfort	Somewhat difficult	Somewhat difficult
V	slight pain or discomfort	Very easy	Very easy
W	no pain or discomfort	Somewhat easy	Somewhat easy
X	slight pain or discomfort	Very easy	Very easy
Y	no pain or discomfort	Somewhat easy	Somewhat easy
Z	no pain or discomfort	Somewhat difficult	Somewhat difficult
AA	no pain or discomfort	Very easy	Somewhat easy
BB	no pain or discomfort	Very easy	Very easy
CC	slight pain or discomfort	Somewhat easy	Very easy
DD	no pain or discomfort	Very easy	Very easy
EE	no pain or discomfort	Very easy	Very easy
FF	no pain or discomfort	Very easy	Very easy
E*	Blood collection failed	Somewhat easy	Blood collection failed
HH	no pain or discomfort	Very easy	Very easy
II	no pain or discomfort	Very easy	Very easy
JJ	slight pain or discomfort	Very easy	Very easy
KK	no pain or discomfort	Very easy	Very easy
LL	slight pain or discomfort	Very easy	Very easy
MM	slight pain or discomfort	Very easy	Very easy
NN	no pain or discomfort	Very easy	Very easy
OO	Blood collection failed	Somewhat easy	Blood collection failed
PP	no pain or discomfort	Somewhat easy	Somewhat easy
QQ	no pain or discomfort	Neither difficult nor easy	Neither difficult nor easy
RR	slight pain or discomfort	Very easy	Very easy
SS	Blood collection failed	Neither difficult nor easy	Blood collection failed
TT	no pain or discomfort	Very easy	Very easy
UU	slight pain or discomfort	Very easy	Very easy
A*	data excluded4	data excluded4	data excluded4
WW	slight pain or discomfort	Somewhat easy	Somewhat easy
FF*	no pain or discomfort	Very easy	Very easy
OO*	slight pain or discomfort	Very easy	Somewhat easy
B*	data not available	data not available	data not available
